# Focused screening reveals functional effects of microRNAs differentially expressed in colorectal cancer

**DOI:** 10.1101/601484

**Authors:** Danuta Sastre, João Baiochi, Ildercilio Mota de Souza Lima, Josiane Lilian dos Santos Schiavinato, Dimas Tadeu Covas, Rodrigo Alexandre Panepucci

## Abstract

**Background:** Colorectal cancer (CRC) is still a leading cause of death worldwide. Recent studies have pointed to an important role of microRNAs carcinogenesis. In fact, several microRNAs have been described as aberrantly expressed in CRC tissues and in the serum of patients. More specifically, microRNAs with dual roles in both cancer and stem cell survival represent a potential source of novel molecular targets in CRC due to their described functions in normal and deregulated proliferation. However, the functional outcomes of microRNA aberrant expression still need to be explored at the cellular level. Here, we aimed to investigate the effects of microRNAs involved in the control of pluripotency of stem cells in the proliferation and cell death of a colorectal cancer cell line.

**Methods:** We performed transfection of 31 microRNA mimics in HCT116 CRC cells. Cell proliferation and cell death were measured after 4 days of treatment using fluorescence staining in a high content screening platform. Total number of live and dead cells were automatically counted and analyzed. To reveal mRNA targets, we used an oligonucleotide microarray. Functional classification of targets was done using DAVID tool. Gene expression of potential mRNA targets was performed by qPCR.

**Results:** Twenty microRNAs altered the proliferation of HCT116 cells in comparison to control. Three microRNAs significantly repressed cell proliferation and induced cell death simultaneously (miR-22-3p, miR-24-3p, and miR-101-3p). Interestingly, all anti-proliferative microRNAs in our study had been previously described as poorly expressed in the CRC samples and were implicated in the disease. Microarray analysis of miR-101-3p targets revealed Wnt and cancer as pathways regulated by this microRNA. Specific repression of anti-apoptotic isoform of MCL-1, a member of the BCL-2 family, was also identified as a possible mechanism for miR-101-3p anti-proliferative/pro-apoptotic effect.

**Conclusions:** microRNAs described as upregulated in CRC tend to induce proliferation in vitro, whereas microRNAs described as poorly expressed in CRC halt proliferation and induce cell death in vitro. Selective inhibition of anti-apoptotic MCL-1 contributes to anti-tumoral activity of miR-101-3p.
