## Additional File 1 for "Focused screening reveals functional effects of microRNAs differentially expressed in colorectal cancer"

### Sheet: LiVeDead Data
	Total Cell Number			Percentage of Dead Cells
	Mean	SD	N	Mean	SD	N
Control	10316.8	1326.54	4	13.15	2.91	4
hsa-miR-17-3p	14249	2419.76	4	4.98	1.01	4
hsa-miR-18a-5p	9194	1111.27	4	20.77	3.39	4
hsa-miR-18b-5p	7935	1527.9	4	24.06	3.96	4
hsa-miR-19a-3p	9082.5	2011.95	4	18.42	3.75	4
hsa-miR-19b-3p	6783.25	1421.47	4	24.57	4.84	4
hsa-miR-20a-5p	14568.5	1989.47	4	7.09	0.85	4
hsa-miR-20b-5p	13536.8	1112.27	4	7.77	0.76	4
hsa-miR-21-5p	29699.2	4267.51	4	2.83	0.47	4
hsa-miR-23a-3p	18053.2	1821.33	4	3.77	0.97	4
hsa-miR-24-3p	1796.5	68.2178	4	69.6	7.4	4
hsa-miR-27a-3p	15143.5	728.16	4	11.09	0.71	4
hsa-miR-29a-3p	12357.8	1082.14	4	7.25	0.97	4
hsa-miR-29b-3p	13897.8	1581.74	4	6.17	1.24	4
hsa-miR-92a-3p	22415.2	3026.36	4	4.32	0.58	4
hsa-miR-106a-5p	13035	2120.59	4	8.64	1.83	4
hsa-miR-181d-5p	15162	1952.94	4	11.15	3.19	4
hsa-miR-222-3p	25631.2	1406.4	4	8.11	0.38	4
hsa-miR-372-3p	15626.8	2413.67	4	11.66	2.62	4
hsa-miR-373-3p	17510.8	2494.2	4	9.16	2.32	4
hsa-miR-22-3p	4040.5	822.551	4	33.25	10.17	4
hsa-miR-30a-5p	20962	691.807	4	4.39	0.47	4
hsa-miR-101-3p	2686	620.162	4	43.07	2.57	4
hsa-miR-145-5p	5184.5	545.645	4	14.14	2.07	4
hsa-miR-302a-3p	16245.2	1261.17	4	11.9	2.03	4
hsa-miR-302c-3p	15803.8	3173.88	4	12.1	2.68	4
hsa-miR-363-3p	19639	2410.18	4	7.28	1.53	4
hsa-miR-302a-5p	29489	2811.03	4	5.32	0.46	4
hsa-miR-302b-3p	16356	2376.46	4	11.11	2.21	4
hsa-miR-302b-5p	28206.8	2582.37	4	6.11	0.86	4
hsa-miR-302d-3p	20709	4025.59	4	8.85	0.94	4
hsa-miR-371a-3p	14418.5	1429.93	4	12.93	1.42	4

### Sheet: TotalCells_Dunnett
Dunnett's multiple comparisons test	Mean Diff.	95.00% CI of diff.	Significant?	Summary	Adjusted P Value	A-?
Control vs. hsa-miR-17-3p(*)	-3292	-7932 to 1348	No	ns	0.3623	B
Control vs. hsa-miR-18a-5p	540.5	-4099 to 5180	No	ns	0.9996	C
Control vs. hsa-miR-18b-5p	1832	-2808 to 6472	No	ns	0.9771	D
Control vs. hsa-miR-19a-3p	954.5	-3685 to 5594	No	ns	0.9991	E
Control vs. hsa-miR-19b-3p	3223	-1417 to 7863	No	ns	0.3919	F
Control vs. hsa-miR-20a-5p	-3926	-8566 to 713.7	No	ns	0.158	G
Control vs. hsa-miR-20b-5p	-2921	-7560 to 1719	No	ns	0.5364	H
Control vs. hsa-miR-21-5p	-18865	-23505 to -14225	Yes	****	<0.0001	I
Control vs. hsa-miR-22-3p	6339	1699 to 10979	Yes	**	0.0014	J
Control vs. hsa-miR-23a-3p	-7059	-11699 to -2419	Yes	***	0.0003	K
Control vs. hsa-miR-24-3p	8615	3975 to 13254	Yes	****	<0.0001	L
Control vs. hsa-miR-27a-3p	-5156	-9796 to -516.3	Yes	*	0.0191	M
Control vs. hsa-miR-29a-3p	-1583	-6222 to 3057	No	ns	0.9931	N
Control vs. hsa-miR-29b-3p	-3084	-7724 to 1556	No	ns	0.4556	O
Control vs. hsa-miR-30a-5p	-10220	-14859 to -5580	Yes	****	<0.0001	P
Control vs. hsa-miR-92a-3p	-11721	-16361 to -7081	Yes	****	<0.0001	Q
Control vs. hsa-miR-101-3p	7823	3183 to 12463	Yes	****	<0.0001	R
Control vs. hsa-miR-106a-5p	-2495	-7135 to 2145	No	ns	0.7578	S
Control vs. hsa-miR-145-5p	5739	1099 to 10378	Yes	**	0.0057	T
Control vs. hsa-miR-181d-5p	-5153	-9793 to -513.1	Yes	*	0.0192	U
Control vs. hsa-miR-222-3p	-16049	-20688 to -11409	Yes	****	<0.0001	V
Control vs. hsa-miR-302a-3p	-6496	-11136 to -1856	Yes	***	0.001	W
Control vs. hsa-miR-302a-5p(*)	-19388	-24028 to -14748	Yes	****	<0.0001	X
Control vs. hsa-miR-302b-3p	-6486	-11126 to -1846	Yes	**	0.001	Y
Control vs. hsa-miR-302b-5p(*)	-18254	-22894 to -13614	Yes	****	<0.0001	Z
Control vs. hsa-miR-302c-3p	-5996	-10635 to -1356	Yes	**	0.0032	AA
Control vs. hsa-miR-302d-3p(*)	-10854	-15493 to -6214	Yes	****	<0.0001	AB
Control vs. hsa-miR-363-3p	-9383	-14023 to -4743	Yes	****	<0.0001	AC
Control vs. hsa-miR-371a-3p	-4619	-9258 to 21.44	No	ns	0.0519	AD
Control vs. hsa-miR-372-3p	-5742	-10382 to -1102	Yes	**	0.0057	AE
Control vs. hsa-miR-373-3p	-7411	-12050 to -2771	Yes	***	0.0001	AF

### Sheet: %DeadCells_Dunnet
Dunnett's multiple comparisons test	Mean Diff.	95.00% CI of diff.	Significant?	Summary	Adjusted P Value	A-?
Control vs. hsa-miR-17-3p(*)	8.17	1.519 to 14.82	Yes	**	0.0062	B
Control vs. hsa-miR-18a-5p	-7.62	-14.27 to -0.9694	Yes	*	0.0139	C
Control vs. hsa-miR-18b-5p	-10.91	-17.56 to -4.259	Yes	****	<0.0001	D
Control vs. hsa-miR-19a-3p	-5.27	-11.92 to 1.381	No	ns	0.2239	E
Control vs. hsa-miR-19b-3p	-11.42	-18.07 to -4.769	Yes	****	<0.0001	F
Control vs. hsa-miR-20a-5p	6.06	-0.5906 to 12.71	No	ns	0.0998	G
Control vs. hsa-miR-20b-5p	5.38	-1.271 to 12.03	No	ns	0.2018	H
Control vs. hsa-miR-21-5p	10.32	3.669 to 16.97	Yes	***	0.0002	I
Control vs. hsa-miR-22-3p	-20.1	-26.75 to -13.45	Yes	****	<0.0001	J
Control vs. hsa-miR-23a-3p	9.38	2.729 to 16.03	Yes	***	0.0009	K
Control vs. hsa-miR-24-3p	-56.45	-63.10 to -49.80	Yes	****	<0.0001	L
Control vs. hsa-miR-27a-3p	2.06	-4.591 to 8.711	No	ns	0.9942	M
Control vs. hsa-miR-29a-3p	5.9	-0.7506 to 12.55	No	ns	0.1189	N
Control vs. hsa-miR-29b-3p	6.98	0.3294 to 13.63	Yes	*	0.033	O
Control vs. hsa-miR-30a-5p	8.76	2.109 to 15.41	Yes	**	0.0025	P
Control vs. hsa-miR-92a-3p	8.83	2.179 to 15.48	Yes	**	0.0022	Q
Control vs. hsa-miR-101-3p	-29.92	-36.57 to -23.27	Yes	****	<0.0001	R
Control vs. hsa-miR-106a-5p	4.51	-2.141 to 11.16	No	ns	0.4258	S
Control vs. hsa-miR-145-5p	-0.99	-7.641 to 5.661	No	ns	0.9994	T
Control vs. hsa-miR-181d-5p	2	-4.651 to 8.651	No	ns	0.9945	U
Control vs. hsa-miR-222-3p	5.04	-1.611 to 11.69	No	ns	0.2762	V
Control vs. hsa-miR-302a-3p	1.25	-5.401 to 7.901	No	ns	0.9992	W
Control vs. hsa-miR-302a-5p(*)	7.83	1.179 to 14.48	Yes	*	0.0103	X
Control vs. hsa-miR-302b-3p	2.04	-4.611 to 8.691	No	ns	0.9943	Y
Control vs. hsa-miR-302b-5p(*)	7.04	0.3894 to 13.69	Yes	*	0.0305	Z
Control vs. hsa-miR-302c-3p	1.05	-5.601 to 7.701	No	ns	0.9994	AA
Control vs. hsa-miR-302d-3p(*)	4.3	-2.351 to 10.95	No	ns	0.4963	AB
Control vs. hsa-miR-363-3p	5.87	-0.7806 to 12.52	No	ns	0.1228	AC
Control vs. hsa-miR-371a-3p	0.22	-6.431 to 6.871	No	ns	0.9999	AD
Control vs. hsa-miR-372-3p	1.49	-5.161 to 8.141	No	ns	0.999	AE
Control vs. hsa-miR-373-3p	3.99	-2.661 to 10.64	No	ns	0.6074	AF

### Sheet: Sheet3
43.07	2.57	4			43.07	8.64	14.14	11.15	8.11	11.9	5.32	11.11	6.11	12.1	8.85	7.28	12.93	11.66	9.16
					2.57	1.83	2.07	3.19	0.38	2.03	0.46	2.21	0.86	2.68	0.94	1.53	1.42	2.62	2.32
					4	4	4	4	4	4	4	4	4	4	4	4	4	4	4
11.11	2.21	4	6.11	0.86	4	12.1	2.68	4	8.85	0.94	4	7.28	1.53	4	12.93	1.42	4	11.66	2.62	4	9.16	2.32	4
